# A highly contiguous genome assembly reveals sources of genomic novelty in the symbiotic fungus *Rhizophagus irregularis*

**DOI:** 10.1101/2022.10.19.511543

**Authors:** Bethan F. Manley, Jaruwatana S. Lotharukpong, Josué Barrera-Redondo, Gokalp Yildirir, Jana Sperschneider, Nicolas Corradi, Uta Paszkowski, Eric A. Miska, Alexandra Dallaire

## Abstract

The root systems of most plant species are aided by the soil foraging capacities of symbiotic Arbuscular Mycorrhizal (AM) fungi of the Glomeromycotina subphylum. Despite recent advances in our knowledge of the ecology and molecular biology of this mutualistic symbiosis, our understanding of the AM fungi genome biology is just emerging. Presented here are the most contiguous and highest-quality nuclear and mitochondrial genome assemblies of an arbuscular mycorrhizal fungus to date, achieved through Nanopore long-read DNA sequencing and Hi-C data. This haploid genome assembly of *Rhizophagus irregularis*, alongside short- and long-read RNA-Sequencing data, was used to produce a comprehensive annotation catalogue of gene models, repetitive elements, small RNA loci, and DNA cytosine methylome. A phylostratigraphic gene age inference framework revealed that the birth of genes associated with nutrient transporter activity and transmembrane ion transport systems predates the emergence of Glomeromycotina. While symbiotic nutrient cycling in AM fungi relies on genes that existed in ancestor lineages, a burst of Glomeromycotina-restricted genetic innovation is also detected. Analysis of the chromosomal distribution of genetic and epigenetic features highlights evolutionarily young genomic regions that produce abundant small RNAs, suggesting active RNA-based monitoring of genetic sequences surrounding recently evolved genes. This chromosome-scale view of the genome of an AM fungus genome reveals previously unexplored sources of genomic novelty in an organism evolving under an obligate symbiotic life cycle.

**Highlights:**

- Assembly of 32 highly contiguous chromosomal scaffolds for *R. irregularis*, with 23 complete and gapless
- Gene annotation based on short- and long-read RNA-Seq data from different developmental stages
- Complete annotation set including mitochondrial genes, DNA methylome, small RNAome, repetitive/transposable elements, functional annotation
- Identification of a burst of lineage-restricted genetic innovation in the Glomeromycotina subphylum
