## Supplementary material for "A highly contiguous genome assembly reveals sources of genomic novelty in the symbiotic fungus *Rhizophagus irregularis*": Table S1

### Sheet: Sheet1
Table S1. GO terms enriched in all genes
Phylorank	Enriched GO description	Enriched GO term	padj
9	Protein binding	GO:0005515	0.017
8	Protein binding	GO:0005515	3.4e-32
8	Binding	GO:0005488	2e-24
8	Molecular function	GO:0003674	0.00049
8	Outer mitochondrial membrane organization	GO:0007008	0.05
8	Protein insertion into mitochondrial outer membrane	GO:0045040	0.05
7	Protein binding	GO:0005515	2.6e-48
7	Binding	GO:0005488	3.9e-35
7	Molecular function	GO:0003674	0.00027
7	RNA binding	GO:0003723	0.048
6	Protein binding	GO:0005515	8e-89
6	Binding	GO:0005488	1.2e-65
6	Zinc ion binding	GO:0008270	8.7e-15
6	Molecular function	GO:0003674	3.2e-07
6	Cation binding	GO:0043169	3.9e-06
6	Transition metal ion binding	GO:0046914	7.6e-06
6	Metal ion binding	GO:0046872	2.3e-05
5	ion channel activity	GO:0005216	4.4e-35
5	passive transmembrane transporter activity	GO:0022803	1.5e-33
5	channel activity	GO:0015267	1.5e-33
5	ion transport	GO:0006811	8.5e-32
5	inorganic molecular entity transmembrane transporter activity	GO:0015318	1.4e-28
5	ion transmembrane transporter activity	GO:0015075	1.4e-26
5	intrinsic component of membrane	GO:0031224	3.9e-22
5	integral component of membrane	GO:0016021	3.9e-22
5	transmembrane transporter activity	GO:0022857	9.8e-20
5	transporter activity	GO:0005215	6.6e-19
5	establishment of localization	GO:0051234	5.5e-14
5	membrane	GO:0016020	6.6e-14
5	transport	GO:0006810	9.6e-14
5	RNA binding	GO:0003723	2.7e-08
5	cellular anatomical entity	GO:0110165	2.9e-07
5	cellular component	GO:0005575	2e-06
5	nucleic acid binding	GO:0003676	3.5e-06
5	heterocyclic compound binding	GO:1901363	5.4e-05
5	organic cyclic compound binding	GO:0097159	5.5e-05
5	G protein-coupled receptor activity	GO:0004930	0.0023
5	G protein-coupled receptor signaling pathway	GO:0007186	0.02
5	transmembrane transport	GO:0055085	0.044
5	endoplasmic reticulum inheritance	GO:0048309	0.05
5	organelle inheritance	GO:0048308	0.05
4	kinetochore	GO:0000776	3.2e-09
4	nuclear protein-containing complex	GO:0140513	4.8e-09
4	transcription regulator activity	GO:0140110	3.3e-08
4	transcription regulator activity	GO:0140110	3.3e-08
4	condensed chromosome, centromeric region	GO:0000779	3.7e-08
4	supramolecular complex	GO:0099080	3.7e-08
4	DNA-binding transcription factor activity	GO:0003700	5.8e-07
4	DASH complex	GO:0042729	1.9e-06
4	nucleus	GO:0005634	2.8e-06
4	regulation of gene expression	GO:0010468	7.9e-06
4	regulation of nucleic acid-templated transcription	GO:1903506	1.1e-05
4	cellular_component	GO:0006355	1.2e-05
4	regulation of transcription, DNA-templated	GO:0006355	1.2e-05
4	outer kinetochore	GO:0000940	1.4e-05
4	mitotic spindle	GO:0072686	5.9e-05
4	protein-containing complex	GO:0032991	6e-05
4	histone deacetylase complex	GO:0000118	0.00061
4	SHREC complex	GO:0070824	0.00061
4	negative regulation of gene expression, epigenetic	GO:0045814	0.0018
4	heterochromatin assembly	GO:0031507	0.0018
4	heterochromatin organization	GO:0070828	0.0018
4	spindle	GO:0005819	0.0028
4	carboxylic acid binding	GO:0031406	0.0041
4	L-ascorbic acid binding	GO:0031418	0.0041
4	regulation of transcription by RNA polymerase II	GO:0006357	0.011
4	monosaccharide binding	GO:0048029	0.014
4	organic acid binding	GO:0043177	0.014
4	G protein-coupled receptor signaling pathway	GO:0007186	0.019
4	G protein-coupled receptor activity	GO:0004930	0.036
3	non-membrane-bounded organelle assembly	GO:0140694	5.9e-05
3	organelle assembly	GO:0070925	0.00013
3	nucleus	GO:0005634	0.0002
3	Integrator complex	GO:0032039	0.00057
3	kinetochore assembly	GO:0051382	0.00098
3	kinetochore organization	GO:0051383	0.00098
3	nuclear protein-containing complex	GO:0140513	0.0034
3	protein binding	GO:0005515	0.0053
3	centromere complex assembly	GO:0034508	0.0056
3	snRNA processing	GO:0016180	0.013
3	snRNA metabolic process	GO:0016073	0.013
3	protein-DNA complex subunit organization	GO:0071824	0.042
2	protein binding	GO:0005515	1e-57
2	binding	GO:0005488	3.5e-31
2	nucleus	GO:0005634	1.1e-21
2	protein-containing complex	GO:0032991	2.1e-18
2	protein-containing complex assembly	GO:0065003	1.1e-14
2	intracellular membrane-bounded organelle	GO:0043231	1.4e-14
2	cellular component assembly	GO:0022607	4.1e-14
2	protein-containing complex organization	GO:0043933	1.1e-13
2	nuclear protein-containing complex	GO:0140513	1.3e-12
2	protein homooligomerization	GO:0051260	7.5e-11
2	protein complex oligomerization	GO:0051259	2.8e-10
2	organelle membrane	GO:0031090	1.2e-09
2	regulation of gene expression	GO:0010468	9.7e-09
2	membrane-bounded organelle	GO:0043227	1.4e-08
2	cellular_component	GO:0005575	3.7e-08
2	integral component of organelle membrane	GO:0031301	4e-08
2	cellular localization	GO:0051641	4.9e-08
2	establishment of localization in cell	GO:0051649	1.3e-07
2	regulation of nucleic acid-templated transcription	GO:1903506	1.3e-07
2	regulation of transcription, DNA-templated	GO:0006355	1.6e-07
2	intracellular transport	GO:0046907	1.7e-07
2	intrinsic component of organelle membrane	GO:0031300	9.4e-07
2	regulation of transcription by RNA polymerase II	GO:0006357	1.8e-06
2	transcription coregulator activity	GO:0003712	1.6e-05
2	microtubule cytoskeleton	GO:0015630	2.3e-05
2	cellular component organization	GO:0016043	2.7e-05
2	endomembrane system	GO:0012505	3.8e-05
2	regulation of organelle organization	GO:0033043	5.2e-05
2	regulation of cytoskeleton organization	GO:0051493	6.5e-05
2	structural constituent of nuclear pore	GO:0017056	6.5e-05
2	organelle organization	GO:0006996	8.6e-05
2	DNA-binding transcription factor activity, RNA polymerase II-specific	GO:0000981	9.2e-05
2	transcription regulator activity	GO:0140110	9.7e-05
2	endoplasmic reticulum protein-containing complex	GO:0140534	0.00018
2	regulation of cell cycle	GO:0051726	0.00032
2	DNA-binding transcription factor activity	GO:0003700	0.00034
2	biological process involved in interspecies interaction between organisms	GO:0044419	0.00038
2	cytolysis in another organism	GO:0051715	0.00038
2	killing of cells of another organism	GO:0031640	0.00038
2	pore complex	GO:0046930	0.00038
2	cell killing	GO:0001906	0.00038
2	pore complex assembly	GO:0046931	0.00038
2	protein targeting	GO:0006605	0.00039
2	transcription, DNA-templated	GO:0006351	0.00056
2	nuclear envelope	GO:0005635	0.00061
2	envelope	GO:0031975	0.00081
2	localization	GO:0051179	0.001
2	nucleic acid-templated transcription	GO:0097659	0.0012
2	RNA polymerase complex	GO:0030880	0.0013
2	organelle	GO:0043226	0.0014
2	organelle envelope	GO:0031967	0.0015
2	regulation of cellular component organization	GO:0051128	0.0017
2	regulation of cell cycle process	GO:0010564	0.0018
2	nuclear lumen	GO:0031981	0.0021
2	positive regulation of protein kinase activity	GO:0045860	0.0027
2	intrinsic component of nuclear inner membrane	GO:0031229	0.0027
2	origin recognition complex	GO:0000808	0.0027
2	integral component of nuclear inner membrane	GO:0005639	0.0027
2	intracellular organelle	GO:0043229	0.0029
2	intracellular protein transmembrane transport	GO:0065002	0.0031
2	protein transmembrane transport	GO:0071806	0.0031
2	peptidase complex	GO:1905368	0.0037
2	cytoskeleton	GO:0005856	0.0038
2	endoplasmic reticulum membrane	GO:0005789	0.0049
2	protein transmembrane import into intracellular organelle	GO:0044743	0.0059
2	nuclear pore	GO:0005643	0.0059
2	protein localization	GO:0008104	0.0068
2	regulation of intracellular signal transduction	GO:1902531	0.0079
2	endoplasmic reticulum subcompartment	GO:0098827	0.011
2	mitochondrial protein-containing complex	GO:0098798	0.012
2	protein transport	GO:0015031	0.016
2	regulation of spindle organization	GO:0090224	0.017
2	activation of protein kinase activity	GO:0032147	0.017
2	regulation of mitotic spindle organization	GO:0060236	0.017
2	regulation of microtubule-based process	GO:0032886	0.017
2	regulation of microtubule cytoskeleton organization	GO:0070507	0.017
2	nuclear DNA-directed RNA polymerase complex	GO:0055029	0.018
2	nuclear outer membrane-endoplasmic reticulum membrane network	GO:0042175	0.018
2	DNA-directed RNA polymerase complex	GO:0000428	0.018
2	cell division	GO:0051301	0.019
2	membrane protein complex	GO:0098796	0.02
2	intracellular protein transport	GO:0006886	0.022
2	mitochondrion organization	GO:0007005	0.023
2	vesicle-mediated transport	GO:0016192	0.028
2	mediator complex	GO:0016592	0.029
2	cytolysis	GO:0019835	0.031
2	endoplasmic reticulum	GO:0005783	0.034
2	intracellular anatomical structure	GO:0005622	0.035
1	protein modification process	GO:0036211	5.0E-324
1	macromolecule metabolic process	GO:0043170	5.0E-324
1	metabolic process	GO:0008152	5.0E-324
1	ATP binding	GO:0005524	5.0E-324
1	organonitrogen compound metabolic process	GO:1901564	5.0E-324
1	phosphotransferase activity, alcohol group as acceptor	GO:0016773	5.0E-324
1	catalytic activity	GO:0003824	5.0E-324
1	kinase activity	GO:0016301	5.0E-324
1	primary metabolic process	GO:0044238	5.0E-324
1	biological_process	GO:0008150	5.0E-324
1	protein kinase activity	GO:0004672	5.0E-324
1	adenyl nucleotide binding	GO:0030554	5.0E-324
1	organic substance metabolic process	GO:0071704	5.0E-324
1	catalytic activity, acting on a protein	GO:0140096	5.0E-324
1	protein phosphorylation	GO:0006468	5.0E-324
1	protein metabolic process	GO:0019538	5.0E-324
1	purine ribonucleotide binding	GO:0032555	5.0E-324
1	adenyl ribonucleotide binding	GO:0032559	5.0E-324
1	phosphorylation	GO:0016310	5.0E-324
1	purine ribonucleoside triphosphate binding	GO:0035639	5.0E-324
1	macromolecule modification	GO:0043412	5.0E-324
1	oxidoreductase activity	GO:0016491	2.2e-64
1	ATP-dependent activity	GO:0140657	3.1e-64
1	cellular process	GO:0009987	6.7e-57
1	cellular metabolic process	GO:0044237	1.2e-53
1	ion binding	GO:0043167	1.1e-50
1	anion binding	GO:0043168	1.3e-49
1	biosynthetic process	GO:0009058	3.5e-49
1	hydrolase activity	GO:0016787	3.1e-40
1	nucleoside phosphate binding	GO:1901265	2.4e-36
1	molecular_function	GO:0003674	5.6e-36
1	cellular biosynthetic process	GO:0044249	1.5e-33
1	nucleoside-triphosphatase activity	GO:0017111	5.5e-33
1	tetrapyrrole binding	GO:0046906	7.5e-27
1	heme binding	GO:0020037	1.7e-26
1	peptide biosynthetic process	GO:0043043	1.1e-25
1	translation	GO:0006412	2.3e-25
1	guanyl ribonucleotide binding	GO:0032561	2.5e-24
1	GTP binding	GO:0005525	2.5e-24
1	cellular macromolecule biosynthetic process	GO:0034645	6.3e-24
1	hydrolase activity, acting on acid anhydrides, in phosphorus-containing anhydrides	GO:0016818	7.7e-23
1	transferase activity	GO:0016740	1e-22
1	monooxygenase activity	GO:0004497	1.1e-22
1	pyrophosphatase activity	GO:0016462	1.8e-22
1	nitrogen compound metabolic process	GO:0006807	6.4e-22
1	catalytic activity, acting on RNA	GO:0140098	2.5e-20
1	iron ion binding	GO:0005506	7.6e-20
1	ATP hydrolysis activity	GO:0016887	1.4e-19
1	oxidoreductase activity, acting on paired donors, with incorporation or reduction of molecular oxygen	GO:0016705	1.7e-19
1	carboxylic acid metabolic process	GO:0019752	2.9e-19
1	small molecule metabolic process	GO:0044281	2.1e-18
1	organic substance biosynthetic process	GO:1901576	2.3e-18
1	cellular amino acid metabolic process	GO:0006520	6.4e-18
1	oxoacid metabolic process	GO:0043436	1e-17
1	transferase activity, transferring one-carbon groups	GO:0016741	2.8e-17
1	gene expression	GO:0010467	3e-17
1	macromolecule biosynthetic process	GO:0009059	5.2e-17
1	catalytic activity, acting on a nucleic acid	GO:0140640	6.2e-17
1	protein serine/threonine kinase activity	GO:0004674	2.2e-16
1	methyltransferase activity	GO:0008168	8.8e-16
1	flavin adenine dinucleotide binding	GO:0050660	1.3e-15
1	organonitrogen compound biosynthetic process	GO:1901566	2.3e-15
1	carbohydrate metabolic process	GO:0005975	7.6e-15
1	active transmembrane transporter activity	GO:0022804	1.8e-14
1	small molecule binding	GO:0036094	1.8e-14
1	ribosome	GO:0005840	2.5e-14
1	nucleotide binding	GO:0000166	6.5e-14
1	sulfur compound metabolic process	GO:0006790	5.6e-13
1	GTPase activity	GO:0003924	4.4e-12
1	structural molecule activity	GO:0005198	7.4e-12
1	protein tyrosine kinase activity	GO:0004713	1.7e-11
1	catalytic activity, acting on a tRNA	GO:0140101	2.7e-11
1	structural constituent of ribosome	GO:0003735	3.5e-11
1	transmembrane transport	GO:0055085	6.1e-11
1	glycosyltransferase activity	GO:0016757	7.6e-11
1	alpha-amino acid metabolic process	GO:1901605	1.2e-10
1	helicase activity	GO:0004386	2.4e-10
1	ATP-dependent protein folding chaperone	GO:0140662	3.5e-10
1	inorganic cation transmembrane transporter activity	GO:0022890	4.2e-10
1	primary active transmembrane transporter activity	GO:0015399	5.3e-10
1	phosphorus metabolic process	GO:0006793	1.5e-09
1	organic acid metabolic process	GO:0006082	1.7e-09
1	FAD binding	GO:0071949	4.1e-09
1	ATPase-coupled transmembrane transporter activity	GO:0042626	4.5e-09
1	protein folding chaperone	GO:0044183	4.5e-09
1	lipid biosynthetic process	GO:0008610	6.8e-09
1	lipid metabolic process	GO:0006629	9.8e-09
1	oxidoreductase activity, acting on CH-OH group of donors	GO:0016614	1.5e-08
1	organophosphate metabolic process	GO:0019637	1.6e-08
1	peptidase activity	GO:0008233	1.8e-08
1	hydrolase activity, acting on carbon-nitrogen (but not peptide) bonds	GO:0016810	2.4e-08
1	cell surface receptor signaling pathway	GO:0007166	3.9e-08
1	cellular modified amino acid metabolic process	GO:0006575	5.7e-08
1	UDP-glycosyltransferase activity	GO:0008194	5.8e-08
1	cation transmembrane transporter activity	GO:0008324	1e-07
1	cellular nitrogen compound metabolic process	GO:0034641	2.8e-07
1	tRNA aminoacylation	GO:0043039	3.4e-07
1	acyltransferase activity	GO:0016746	3.7e-07
1	tRNA aminoacylation for protein translation	GO:0006418	5.2e-07
1	ligase activity, forming carbon-oxygen bonds	GO:0016875	5.2e-07
1	aminoacyl-tRNA ligase activity	GO:0004812	5.2e-07
1	magnesium ion binding	GO:0000287	8.1e-07
1	glutathione metabolic process	GO:0006749	8.1e-07
1	vitamin B6 binding	GO:0070279	8.1e-07
1	pyridoxal phosphate binding	GO:0030170	8.1e-07
1	active ion transmembrane transporter activity	GO:0022853	1.1e-06
1	signal transduction	GO:0007165	1.2e-06
1	cellular amino acid biosynthetic process	GO:0008652	1.9e-06
1	response to stimulus	GO:0050896	2.3e-06
1	cellular amide metabolic process	GO:0043603	2.6e-06
1	isomerase activity	GO:0016853	3e-06
1	proteolysis	GO:0006508	3.6e-06
1	metal ion transmembrane transporter activity	GO:0046873	4.7e-06
1	organic cyclic compound metabolic process	GO:1901360	7.6e-06
1	organophosphate biosynthetic process	GO:0090407	8.9e-06
1	ligase activity	GO:0016874	8.9e-06
1	transporter activity	GO:0005215	8.9e-06
1	ATP-dependent activity, acting on RNA	GO:0008186	1.1e-05
1	RNA helicase activity	GO:0003724	1.1e-05
1	carboxylic acid biosynthetic process	GO:0046394	1.1e-05
1	phosphate-containing compound metabolic process	GO:0006796	1.2e-05
1	oxidoreductase activity, acting on the CH-CH group of donors	GO:0016627	2e-05
1	monocarboxylic acid metabolic process	GO:0032787	2.7e-05
1	iron-sulfur cluster binding	GO:0051536	2.7e-05
1	oxidoreductase activity, acting on the CH-OH group of donors, NAD or NADP as acceptor	GO:0016616	2.7e-05
1	metal cluster binding	GO:0051540	2.7e-05
1	metallopeptidase activity	GO:0008237	3.7e-05
1	RNA modification	GO:0009451	3.9e-05
1	ABC-type transporter activity	GO:0140359	4.2e-05
1	cellular anatomical entity	GO:0110165	4.8e-05
1	macromolecule methylation	GO:0043414	7.1e-05
1	cytoskeletal motor activity	GO:0003774	0.0001
1	alpha-amino acid biosynthetic process	GO:1901607	0.0001
1	metal ion transport	GO:0030001	0.00012
1	cell communication	GO:0007154	0.00012
1	signaling	GO:0023052	0.00012
1	ATP-dependent activity, acting on DNA	GO:0008094	0.00013
1	small molecule biosynthetic process	GO:0044283	0.00016
1	carbon-oxygen lyase activity	GO:0016835	0.00016
1	NAD binding	GO:0051287	0.00024
1	nucleoside phosphate metabolic process	GO:0006753	0.00024
1	hydro-lyase activity	GO:0016836	0.00024
1	nucleotide metabolic process	GO:0009117	0.00024
1	organic acid biosynthetic process	GO:0016053	0.00024
1	phosphoric ester hydrolase activity	GO:0042578	0.00025
1	cellular response to stimulus	GO:0051716	0.00026
1	cation transport	GO:0006812	0.00027
1	nucleobase-containing small molecule metabolic process	GO:0055086	0.00038
1	hydrolase activity, acting on glycosyl bonds	GO:0016798	0.00038
1	carbohydrate derivative metabolic process	GO:1901135	0.00045
1	hexosyltransferase activity	GO:0016758	0.00046
1	cellular lipid metabolic process	GO:0044255	0.00048
1	peptide metabolic process	GO:0006518	0.00049
1	catabolic process	GO:0009056	0.00055
1	ATPase-coupled cation transmembrane transporter activity	GO:0019829	0.00056
1	hydrolase activity, acting on carbon-nitrogen (but not peptide) bonds, in linear amides	GO:0016811	0.00058
1	carbon-carbon lyase activity	GO:0016830	0.00058
1	lyase activity	GO:0016829	0.00058
1	phosphoprotein phosphatase activity	GO:0004721	0.00082
1	S-adenosylmethionine-dependent methyltransferase activity	GO:0008757	0.00091
1	carboxylic ester hydrolase activity	GO:0052689	0.00091
1	transmembrane transporter activity	GO:0022857	0.0012
1	ribosomal subunit	GO:0044391	0.0013
1	anion transmembrane transporter activity	GO:0008509	0.0014
1	exopeptidase activity	GO:0008238	0.0014
1	microtubule motor activity	GO:0003777	0.0014
1	serine-type endopeptidase activity	GO:0004252	0.0018
1	phosphatase activity	GO:0016791	0.0023
1	organic substance catabolic process	GO:1901575	0.0025
1	transferase activity, transferring phosphorus-containing groups	GO:0016772	0.0026
1	structural constituent of chromatin	GO:0030527	0.0029
1	cellular aromatic compound metabolic process	GO:0006725	0.003
1	RNA methylation	GO:0001510	0.0034
1	oxidoreductase activity, acting on the aldehyde or oxo group of donors	GO:0016903	0.0034
1	protein folding	GO:0006457	0.0034
1	proton transmembrane transporter activity	GO:0015078	0.0042
1	organic cyclic compound biosynthetic process	GO:1901362	0.0048
1	hydrolase activity, hydrolyzing O-glycosyl compounds	GO:0004553	0.0052
1	nucleotide biosynthetic process	GO:0009165	0.0052
1	aromatic amino acid family metabolic process	GO:0009072	0.0052
1	phospholipid metabolic process	GO:0006644	0.0057
1	acetyltransferase activity	GO:0016407	0.0066
1	intracellular anatomical structure	GO:0005622	0.0075
1	intramolecular transferase activity	GO:0016866	0.0081
1	inorganic anion transmembrane transporter activity	GO:0015103	0.0081
1	cation transmembrane transport	GO:0098655	0.0086
1	inorganic ion transmembrane transport	GO:0098660	0.0086
1	translation factor activity, RNA binding	GO:0008135	0.0092
1	nucleobase-containing compound metabolic process	GO:0006139	0.0094
1	carbohydrate derivative biosynthetic process	GO:1901137	0.0096
1	heterocycle metabolic process	GO:0046483	0.0098
1	microtubule-based movement	GO:0007018	0.0099
1	cellular catabolic process	GO:0044248	0.01
1	serine hydrolase activity	GO:0017171	0.011
1	serine-type peptidase activity	GO:0008236	0.011
1	inorganic cation transmembrane transport	GO:0098662	0.012
1	fatty acid metabolic process	GO:0006631	0.013
1	N-acyltransferase activity	GO:0016410	0.015
1	serine family amino acid metabolic process	GO:0009069	0.019
1	sulfur amino acid metabolic process	GO:0000096	0.019
1	methylation	GO:0032259	0.022
1	anion transport	GO:0006820	0.022
1	coated membrane	GO:0048475	0.022
1	membrane coat	GO:0030117	0.022
1	protein dephosphorylation	GO:0006470	0.026
1	deubiquitinase activity	GO:0101005	0.029
1	nucleoside phosphate biosynthetic process	GO:1901293	0.03
1	phospholipid biosynthetic process	GO:0008654	0.033
1	purine-containing compound metabolic process	GO:0072521	0.047
1	oxidoreductase activity, acting on the CH-CH group of donors, NAD or NADP as acceptor	GO:0016628	0.047
1	carboxy-lyase activity	GO:0016831	0.047
1	glutamine family amino acid metabolic process	GO:0009064	0.047
1	RNA methyltransferase activity	GO:0008173	0.047
1	tricarboxylic acid cycle	GO:0006099	0.047
1	carbohydrate derivative binding	GO:0097367	0.05
1	N-acetyltransferase activity	GO:0008080	0.05
