## Supplementary material for "A highly contiguous genome assembly reveals sources of genomic novelty in the symbiotic fungus *Rhizophagus irregularis*": Table S3

### Sheet: Sheet1
Table S3. High-confidence Glomeromycetes-restricted genes
Gene ID	PFAM	InterPro	GO Terms	Secreted	antiSMASH
g14832	NA	IPR000719 Protein kinase domain;IPR011009 Protein kinase-like domain superfamily	GO:0004672 - protein kinase activity ;GO:0005524 - ATP binding ;GO_process: GO:0006468 - protein phosphorylation	NA	NA
g5560	NA	IPR000719 Protein kinase domain;IPR011009 Protein kinase-like domain superfamily	GO:0004672 - protein kinase activity ;GO:0005524 - ATP binding ;GO_process: GO:0006468 - protein phosphorylation	NA	NA
g8058	NA	IPR000812 Transcription factor TFIIB	GO_process: GO:0070897 - transcription preinitiation complex assembly ;GO_process: GO:0006352 - DNA-templated transcription, initiation	NA	NA
g25709	NA	IPR001005 SANT/Myb domain;IPR009057 Homeobox-like domain superfamily	NA	NA	NA
g25112	PF00172	IPR001138 Zn(2)-C6 fungal-type DNA-binding domain;IPR036864 Zn(2)-C6 fungal-type DNA-binding domain superfamily	GO:0008270 - zinc ion binding ;GO:0000981 - DNA-binding transcription factor activity, RNA polymerase II-specific ;GO_process: GO:0006355 - regulation of transcription, DNA-templated	NA	NA
g18154	PF12937	IPR001810 F-box domain;IPR032675 Leucine-rich repeat domain superfamily	GO:0005515 - protein binding	NA	NA
g19958	PF12937	IPR001810 F-box domain;IPR032675 Leucine-rich repeat domain superfamily	GO:0005515 - protein binding	NA	Cluster_3
g31114	PF12937	IPR001810 F-box domain;IPR032675 Leucine-rich repeat domain superfamily	GO:0005515 - protein binding	SignalP(1-21,cutsite=TAA-DT,prob=0.5618)	NA
g4457	PF12937	IPR001810 F-box domain;IPR032675 Leucine-rich repeat domain superfamily	GO:0005515 - protein binding	NA	NA
g6802	PF12937	IPR001810 F-box domain;IPR032675 Leucine-rich repeat domain superfamily	GO:0005515 - protein binding	NA	NA
g8165	PF12937	IPR001810 F-box domain;IPR032675 Leucine-rich repeat domain superfamily	GO:0005515 - protein binding	NA	NA
g12531	PF12937	IPR001810 F-box domain;IPR032675 Leucine-rich repeat domain superfamily;IPR036047 F-box-like domain superfamily	GO:0005515 - protein binding	NA	NA
g16	PF12937	IPR001810 F-box domain;IPR032675 Leucine-rich repeat domain superfamily;IPR036047 F-box-like domain superfamily	GO:0005515 - protein binding	NA	NA
g25032	PF12937	IPR001810 F-box domain;IPR032675 Leucine-rich repeat domain superfamily;IPR036047 F-box-like domain superfamily	GO:0005515 - protein binding	NA	NA
g28343	PF12937	IPR001810 F-box domain;IPR032675 Leucine-rich repeat domain superfamily;IPR036047 F-box-like domain superfamily	GO:0005515 - protein binding	NA	NA
g15302	NA	IPR001810 F-box domain;IPR036047 F-box-like domain superfamily	GO:0005515 - protein binding	NA	NA
g18383	NA	IPR001810 F-box domain;IPR036047 F-box-like domain superfamily	GO:0005515 - protein binding	NA	NA
g19511	PF00646	IPR001810 F-box domain;IPR036047 F-box-like domain superfamily	GO:0005515 - protein binding	NA	NA
g31167	NA	IPR001810 F-box domain;IPR036047 F-box-like domain superfamily	GO:0005515 - protein binding	NA	NA
g5731	PF12937	IPR001810 F-box domain;IPR036047 F-box-like domain superfamily	GO:0005515 - protein binding	NA	NA
g25877	PF00646	IPR001810 F-box domain;IPR036047 F-box-like domain superfamily;IPR036322 WD40-repeat-containing domain superfamily	GO:0005515 - protein binding	NA	NA
g1488	NA	IPR001878 Zinc finger, CCHC-type;IPR021109 Aspartic peptidase domain superfamily;IPR036875 Zinc finger, CCHC-type superfamily	GO:0008270 - zinc ion binding ;GO:0003676 - nucleic acid binding	NA	NA
g31123	PF01713	IPR002625 Smr domain;IPR036063 Smr domain superfamily	NA	NA	NA
g4815	NA	IPR003163 Transcription regulator HTH, APSES-type DNA-binding domain;IPR036887 HTH APSES-type DNA-binding domain superfamily	GO:0003677 - DNA binding	NA	NA
g15381	NA	IPR003450 Replication origin-binding protein	GO:0003688 - DNA replication origin binding ;GO:0005524 - ATP binding ;GO_process: GO:0006260 - DNA replication	NA	NA
g20925	NA	IPR003450 Replication origin-binding protein	GO:0003688 - DNA replication origin binding ;GO:0005524 - ATP binding ;GO_process: GO:0006260 - DNA replication	NA	NA
g2621	NA	IPR003450 Replication origin-binding protein	GO:0003688 - DNA replication origin binding ;GO:0005524 - ATP binding ;GO_process: GO:0006260 - DNA replication	NA	NA
g3676	PF08238	IPR006597 Sel1-like repeat;IPR011990 Tetratricopeptide-like helical domain superfamily	GO:0005515 - protein binding	NA	NA
g6617	PF05347	IPR008011 Complex 1 LYR protein domain	NA	NA	NA
g21791	NA	IPR009057 Homeobox-like domain superfamily	NA	NA	NA
g11504	NA	IPR009071 High mobility group box domain;IPR036910 High mobility group box domain superfamily	NA	NA	NA
g29493	PF00505;PF09011	IPR009071 High mobility group box domain;IPR036910 High mobility group box domain superfamily	NA	NA	NA
g31092	PF00505;PF09011	IPR009071 High mobility group box domain;IPR036910 High mobility group box domain superfamily	NA	NA	NA
g11934	NA	IPR011990 Tetratricopeptide-like helical domain superfamily	GO:0005515 - protein binding	NA	NA
g20642	NA	IPR013783 Immunoglobulin-like fold	NA	NA	NA
g2640	PF09463	IPR018571 Membrane anchor Opy2, N-terminal	NA	SignalP(1-30,cutsite=VTA-QE,prob=0.9581)	NA
g12978	NA	IPR021109 Aspartic peptidase domain superfamily	NA	NA	NA
g24870	NA	IPR021109 Aspartic peptidase domain superfamily	NA	NA	NA
g29641	NA	IPR021109 Aspartic peptidase domain superfamily	NA	NA	NA
g29830	NA	IPR021109 Aspartic peptidase domain superfamily	NA	NA	NA
g4098	NA	IPR021109 Aspartic peptidase domain superfamily	NA	NA	NA
g8048	NA	IPR027417 P-loop containing nucleoside triphosphate hydrolase	NA	NA	NA
g10774	NA	IPR032675 Leucine-rich repeat domain superfamily	NA	NA	NA
g11897	NA	IPR032675 Leucine-rich repeat domain superfamily	NA	NA	NA
g13299	NA	IPR032675 Leucine-rich repeat domain superfamily	NA	NA	NA
g16298	NA	IPR032675 Leucine-rich repeat domain superfamily	NA	NA	NA
g18164	NA	IPR032675 Leucine-rich repeat domain superfamily	NA	NA	NA
g22141	NA	IPR032675 Leucine-rich repeat domain superfamily	NA	NA	NA
g26598	NA	IPR032675 Leucine-rich repeat domain superfamily	NA	SignalP(1-22,cutsite=ASS-VN,prob=0.3259)	NA
g3297	NA	IPR032675 Leucine-rich repeat domain superfamily	NA	NA	NA
g5732	NA	IPR032675 Leucine-rich repeat domain superfamily	NA	NA	NA
g12039	NA	IPR032675 Leucine-rich repeat domain superfamily;IPR036047 F-box-like domain superfamily	GO:0005515 - protein binding	NA	NA
g23025	NA	IPR032675 Leucine-rich repeat domain superfamily;IPR036047 F-box-like domain superfamily	GO:0005515 - protein binding	NA	NA
g2149	NA	IPR033341 Spindle and kinetochore-associated protein 3	GO_component: GO:0000940 - outer kinetochore ;GO_process: GO:0007059 - chromosome segregation	NA	NA
g18413	NA	IPR036047 F-box-like domain superfamily	GO:0005515 - protein binding	NA	Cluster_1
g9175	NA	IPR036047 F-box-like domain superfamily	GO:0005515 - protein binding	NA	NA
g7880	NA	IPR036612 K Homology domain, type 1 superfamily	GO:0003723 - RNA binding	NA	NA
g9132	NA	IPR036910 High mobility group box domain superfamily	NA	NA	NA
g11050	PF20147	IPR045379 Crinkler effector protein, N-terminal	NA	SignalP(1-22,cutsite=ANS-AE,prob=0.9158)	NA
g27622	PF20147	IPR045379 Crinkler effector protein, N-terminal	NA	NA	NA
g10200	NA	NA	NA	NA	NA
g10201	NA	NA	NA	NA	NA
g10222	NA	NA	NA	NA	NA
g10241	NA	NA	NA	NA	NA
g10799	NA	NA	NA	NA	NA
g1096	NA	NA	NA	NA	NA
g1103	NA	NA	NA	NA	NA
g11317	NA	NA	NA	NA	NA
g11323	NA	NA	NA	NA	NA
g11840	NA	NA	NA	NA	NA
g11842	NA	NA	NA	NA	NA
g11845	NA	NA	NA	NA	NA
g11997	NA	NA	NA	NA	NA
g12100	NA	NA	NA	NA	NA
g12981	NA	NA	NA	NA	NA
g13402	NA	NA	NA	NA	NA
g13405	NA	NA	NA	NA	NA
g13418	NA	NA	NA	NA	NA
g13517	NA	NA	NA	NA	NA
g13522	NA	NA	NA	NA	NA
g13526	NA	NA	NA	NA	NA
g13594	NA	NA	NA	NA	NA
g13605	NA	NA	NA	NA	NA
g1363	NA	NA	NA	NA	NA
g1407	NA	NA	NA	NA	NA
g14286	NA	NA	NA	NA	NA
g1489	NA	NA	NA	NA	NA
g14923	NA	NA	NA	NA	NA
g14925	NA	NA	NA	NA	NA
g14926	NA	NA	NA	NA	NA
g14937	NA	NA	NA	NA	NA
g14940	NA	NA	NA	NA	NA
g14996	NA	NA	NA	NA	NA
g15325	NA	NA	NA	NA	NA
g1534	NA	NA	NA	NA	NA
g15380	NA	NA	NA	NA	NA
g15507	NA	NA	NA	NA	NA
g16101	NA	NA	NA	NA	NA
g1611	NA	NA	NA	NA	NA
g16292	NA	NA	NA	NA	NA
g16308	NA	NA	NA	NA	NA
g16442	NA	NA	NA	NA	NA
g16519	NA	NA	NA	NA	NA
g16614	NA	NA	NA	NA	NA
g16789	NA	NA	NA	NA	NA
g17036	NA	NA	NA	NA	NA
g1721	NA	NA	NA	SignalP(1-20,cutsite=VQA-NG,prob=0.8413)	NA
g18008	NA	NA	NA	NA	NA
g18009	NA	NA	NA	NA	NA
g18010	NA	NA	NA	NA	NA
g18022	NA	NA	NA	NA	NA
g18368	NA	NA	NA	NA	NA
g18369	NA	NA	NA	NA	NA
g1840	NA	NA	NA	SignalP(1-21,cutsite=VQA-NG,prob=0.8636)	NA
g18971	NA	NA	NA	NA	NA
g18987	NA	NA	NA	NA	NA
g19141	NA	NA	NA	NA	NA
g19412	NA	NA	NA	NA	NA
g19997	NA	NA	NA	NA	NA
g20129	NA	NA	NA	NA	NA
g20183	NA	NA	NA	SignalP(1-21,cutsite=AST-SY,prob=0.3526)	NA
g2073	NA	NA	NA	NA	NA
g20818	NA	NA	NA	NA	NA
g20924	NA	NA	NA	NA	NA
g20927	NA	NA	NA	NA	NA
g21123	NA	NA	NA	NA	NA
g21144	NA	NA	NA	NA	NA
g21284	NA	NA	NA	NA	NA
g21304	NA	NA	NA	NA	NA
g21324	NA	NA	NA	NA	NA
g21388	NA	NA	NA	NA	NA
g21860	NA	NA	NA	NA	NA
g21866	NA	NA	NA	NA	NA
g21867	NA	NA	NA	NA	NA
g21962	NA	NA	NA	NA	NA
g21964	NA	NA	NA	NA	NA
g21965	NA	NA	NA	NA	NA
g22069	NA	NA	NA	SignalP(1-23,cutsite=AHG-DY,prob=0.5627)	NA
g22121	NA	NA	NA	NA	NA
g22246	NA	NA	NA	NA	NA
g22556	NA	NA	NA	NA	NA
g22558	NA	NA	NA	NA	NA
g22640	NA	NA	NA	NA	NA
g22752	NA	NA	NA	NA	NA
g23129	NA	NA	NA	NA	NA
g23281	NA	NA	NA	SignalP(1-19,cutsite=VNG-IY,prob=0.5919)	NA
g23339	NA	NA	NA	NA	NA
g23873	NA	NA	NA	NA	NA
g23956	NA	NA	NA	NA	NA
g23958	NA	NA	NA	NA	NA
g23959	NA	NA	NA	NA	NA
g23970	NA	NA	NA	NA	NA
g2402	NA	NA	NA	NA	NA
g24126	NA	NA	NA	NA	NA
g24136	NA	NA	NA	NA	NA
g24467	NA	NA	NA	NA	NA
g24484	NA	NA	NA	NA	NA
g24551	NA	NA	NA	NA	NA
g24596	NA	NA	NA	NA	NA
g24893	NA	NA	NA	NA	NA
g24975	NA	NA	NA	NA	NA
g25140	NA	NA	NA	NA	NA
g25359	NA	NA	NA	NA	NA
g25740	NA	NA	NA	NA	NA
g25751	NA	NA	NA	NA	NA
g2617	NA	NA	NA	NA	NA
g2618	NA	NA	NA	NA	NA
g2620	NA	NA	NA	NA	NA
g2622	NA	NA	NA	NA	NA
g26308	NA	NA	NA	NA	NA
g26336	NA	NA	NA	NA	NA
g26671	NA	NA	NA	NA	NA
g26678	NA	NA	NA	SignalP(1-20,cutsite=IHS-FP,prob=0.8053)	NA
g26683	NA	NA	NA	NA	NA
g26711	NA	NA	NA	NA	NA
g26713	NA	NA	NA	NA	NA
g26721	NA	NA	NA	NA	NA
g26733	NA	NA	NA	NA	NA
g26739	NA	NA	NA	NA	NA
g26820	NA	NA	NA	NA	NA
g2695	NA	NA	NA	NA	NA
g26968	NA	NA	NA	NA	NA
g2707	NA	NA	NA	NA	NA
g27276	NA	NA	NA	NA	NA
g27384	NA	NA	NA	NA	NA
g27618	NA	NA	NA	NA	NA
g27628	NA	NA	NA	NA	NA
g27760	NA	NA	NA	NA	NA
g2836	NA	NA	NA	NA	NA
g2841	NA	NA	NA	NA	NA
g28473	NA	NA	NA	NA	NA
g2862	NA	NA	NA	NA	NA
g2863	NA	NA	NA	NA	NA
g2865	NA	NA	NA	NA	NA
g2869	NA	NA	NA	NA	NA
g28805	NA	NA	NA	NA	NA
g28817	NA	NA	NA	NA	NA
g29599	NA	NA	NA	NA	NA
g29637	NA	NA	NA	NA	NA
g29651	NA	NA	NA	NA	NA
g29810	NA	NA	NA	NA	NA
g29814	NA	NA	NA	NA	NA
g29832	NA	NA	NA	NA	NA
g29848	NA	NA	NA	NA	NA
g3005	NA	NA	NA	NA	NA
g3013	NA	NA	NA	NA	NA
g30148	NA	NA	NA	NA	NA
g30951	NA	NA	NA	NA	NA
g31061	NA	NA	NA	NA	NA
g31273	NA	NA	NA	NA	NA
g3131	NA	NA	NA	NA	NA
g3373	NA	NA	NA	NA	NA
g3412	NA	NA	NA	NA	NA
g3426	NA	NA	NA	NA	NA
g3630	NA	NA	NA	NA	NA
g3634	NA	NA	NA	NA	NA
g3734	NA	NA	NA	NA	NA
g3821	NA	NA	NA	NA	NA
g4053	NA	NA	NA	NA	NA
g4112	NA	NA	NA	NA	NA
g4114	NA	NA	NA	NA	NA
g4176	NA	NA	NA	NA	NA
g4183	NA	NA	NA	NA	NA
g4251	NA	NA	NA	NA	NA
g4272	NA	NA	NA	NA	NA
g4296	NA	NA	NA	NA	NA
g4310	NA	NA	NA	NA	NA
g4432	NA	NA	NA	NA	NA
g4512	NA	NA	NA	NA	NA
g452	NA	NA	NA	NA	NA
g4798	NA	NA	NA	NA	NA
g5087	NA	NA	NA	NA	NA
g5088	NA	NA	NA	NA	NA
g5089	NA	NA	NA	NA	NA
g5093	NA	NA	NA	NA	NA
g5161	NA	NA	NA	NA	NA
g533	NA	NA	NA	NA	NA
g538	NA	NA	NA	NA	NA
g5536	NA	NA	NA	NA	NA
g6028	NA	NA	NA	NA	NA
g6862	NA	NA	NA	NA	NA
g7479	NA	NA	NA	NA	NA
g7501	NA	NA	NA	NA	NA
g7530	NA	NA	NA	NA	NA
g769	NA	NA	NA	NA	NA
g7740	NA	NA	NA	NA	NA
g7768	NA	NA	NA	NA	NA
g784	NA	NA	NA	NA	NA
g7943	NA	NA	NA	NA	NA
g7994	NA	NA	NA	NA	NA
g8032	NA	NA	NA	NA	NA
g8109	NA	NA	NA	NA	NA
g8138	NA	NA	NA	NA	NA
g8147	NA	NA	NA	NA	NA
g8741	NA	NA	NA	NA	NA
g8788	NA	NA	NA	NA	NA
g8789	NA	NA	NA	NA	NA
g8791	NA	NA	NA	NA	NA
g8827	NA	NA	NA	NA	NA
g8917	NA	NA	NA	NA	NA
g8938	NA	NA	NA	NA	NA
g8945	NA	NA	NA	NA	NA
g8996	NA	NA	NA	NA	NA
g9017	NA	NA	NA	NA	NA
g9142	NA	NA	NA	NA	NA
